# Bovine H5N1 influenza viruses have adapted to more efficiently use receptors abundant in cattle

**DOI:** 10.64898/2026.04.02.715584

**Authors:** Jack A. Hassard, Jiayun Yang, Dorothy E. D. P. Hawkins, Jonathan E. Pekar, Bernadeta Dadonaite, Jin Yu, Samuel A. S. Richardson, Rute M. Pinto, Kristel Ramirez Valdez, Philippe Lemey, Jessica L. Quantrill, Chris Neil, Lorin Adams, Jinghan Xue, Natacha S. Ogando, Tereza Masonou, Katie-Marie Case, Jila Ajeian, Maximillian N. J. Woodall, Rebecca A. Ross, Nicholas Hudson, Kan Zhong, Hongzhi Cao, Samuel Jones, Hannah Klim, Brian R. Wasik, Desi N. Dermawan, Jean-Remy Sadeyen, Dirk Werling, Dylan Yaffy, Joe James, Alejandro Nunez, Paul Digard, Ian H. Brown, Daniel H. Goldhill, Pablo R. Murcia, Claire M. Smith, Yan Liu, Jesse D. Bloom, Munir Iqbal, Wendy S. Barclay, Stuart M. Haslam, Thomas P. Peacock

**Author notes:** co-first authors (Jack A. Hassard, Jiayun Yang, Dorothy E. D. P. Hawkins, Jonathan E. Pekar).

## Abstract

Sustained mammal-to-mammal transmission of high pathogenicity H5N1 avian influenza viruses is reshaping the host range of these pathogens. One of the longest-running mammalian transmission chains involves the B3.13 genotype circulating in U.S. dairy cattle which was detected in early 2024. Genomic analyses revealed selection and rapid fixation of haemagglutinin mutations D104G and V147M. We demonstrate, via glycomic profiling, that bovine tissues, including the mammary gland, are enriched in N- and O-linked glycans capped with N-glycolylneuraminic acid (NeuGc), a sialic acid which is not synthesised by humans and birds, which instead express only N-acetylneuraminic acid (NeuAc). Early cattle H5 viruses poorly recognised NeuGc, but D104G and V147M enabled efficient engagement of both NeuAc- and NeuGc-containing receptors. These mutations enhanced replication in bovine mammary tissue without major attenuation of replication in human lung and primary nasal epithelial cells. NeuGc-driven receptor adaptation therefore promotes viral fitness in cattle without majorly changing zoonotic risk. Deep mutational scanning was able to identify alternative haemagglutinin substitutions that confer NeuGc usage and represent surveillance markers for emerging cattle H5 lineages. Finally, structural analyses suggest a potential molecular mechanism for the dual binding of the cattle-adapted viruses.
