## Supplementary Table 6 for "Bovine H5N1 influenza viruses have adapted to more efficiently use receptors abundant in cattle"

### Sheet: QC
AAL
Data 1	Data 2	Data 3	Data 4		Probe	Low	Std	%	High	Std	%
0	3084	0	0	1	LNT	1.542	2.18072	141.421	0	0	0
0	0	0	0	2	LNnT	0	0	0	0	0	0
0	0	0	0	3	HZC-26	0	0	0	0	0	0
9967488	12349364	21795656	21795656	4	HZC-28	11158.4	1684.24	15.0939	21795.7	0	0
31717912	28619520	44670712	47673500	5	HZC-30	30168.7	2190.89	7.26214	46172.1	2123.29	4.59865
0	0	0	0	6	HZC-32	0	0	0	0	0	0
38536636	40619364	51067956	53607116	7	HZC-34	39578	1472.71	3.72103	52337.5	1795.46	3.43053
0	0	0	0	8	HZC-25	0	0	0	0	0	0
12872616	13647728	29084176	28373828	9	HZC-27	13260.2	548.087	4.13333	28729	502.292	1.74838
31174100	28592792	50183876	49645204	10	HZC-29	29883.4	1825.26	6.10793	49914.5	380.899	0.763102
0	82240	14392	9252	11	HZC-31	41.12	58.1525	141.421	11.822	3.63453	30.7438
41052152	39683884	55070988	51919140	12	HZC-33	40368	967.512	2.39673	53495.1	2228.69	4.16617
WGA
Data 1	Data 2	Data 3	Data 4		Probe	Low	Std	%	High	Std	%
0	0	0	443068	1	LNT	0	0	0	221.534	313.296	141.421
1398080	1398080	10008608	10786804	2	LNnT	1398.08	0	0	10397.7	550.268	5.2922
7121984	6947224	17932432	18371388	3	HZC-26	7034.6	123.574	1.75666	18151.9	310.389	1.70995
4380308	3899204	8168488	7664768	4	HZC-28	4139.76	340.192	8.21768	7916.63	356.184	4.49919
5265416	5651944	10811476	11283328	5	HZC-30	5458.68	273.317	5.00701	11047.4	333.65	3.02016
15072536	14785724	25975504	26949020	6	HZC-32	14929.1	202.807	1.35846	26462.3	688.38	2.60136
10497936	13699128	10663444	11097260	7	HZC-34	12098.5	2263.58	18.7096	10880.4	306.754	2.81934
2817748	2905128	4808984	4942624	8	HZC-25	2861.44	61.787	2.1593	4875.8	94.4978	1.9381
151116	64764	227188	1305560	9	HZC-27	107.94	61.0601	56.5685	766.374	762.524	99.4977
0	0	0	0	10	HZC-29	0	0	0	0	0	0
5233548	5366160	9400032	9051540	11	HZC-31	5299.85	93.7708	1.76931	9225.79	246.421	2.671
0	0	0	0	12	HZC-33	0	0	0	0	0	0
SNA
Data 1	Data 2	Data 3	Data 4		Probe	Low	Std	%	High	Std	%
96632	38036	39064	60652	1	LNT	67.334	41.4336	61.5345	49.858	15.265	30.617
89436	120276	154200	188124	2	LNnT	104.856	21.8072	20.7973	171.162	23.9879	14.0147
4397784	3687436	5186260	5802032	3	HZC-26	4042.61	502.292	12.4249	5494.15	435.417	7.9251
4892252	4533480	5477184	6518548	4	HZC-28	4712.87	253.69	5.38293	5997.87	736.356	12.277
20560	60652	0	0	5	HZC-30	40.606	28.3493	69.8156	0	0	0
0	0	0	0	6	HZC-32	0	0	0	0	0	0
0	0	0	0	7	HZC-34	0	0	0	0	0	0
3883784	4080132	4015368	4531424	8	HZC-25	3981.96	138.839	3.4867	4273.4	364.907	8.53903
3476696	3429408	4482080	4850104	9	HZC-27	3453.05	33.4377	0.968351	4666.09	260.232	5.57709
0	0	0	0	10	HZC-29	0	0	0	0	0	0
5843152	6252296	7582528	8976496	11	HZC-31	6047.72	289.308	4.78376	8279.51	985.684	11.9051
0	0	0	0	12	HZC-33	0	0	0	0	0	0
MAA-I
Data 1	Data 2	Data 3	Data 4		Probe	Low	Std	%	High	Std	%
0	0	0	0	1	LNT	0	0	0	0	0	0
272420	278588	3450996	3673044	2	LNnT	275.504	4.36143	1.58307	3562.02	157.012	4.40794
21076056	21595196	28886800	30242732	3	HZC-26	21335.6	367.087	1.72054	29564.8	958.789	3.24301
16834528	16274268	18870996	21313524	4	HZC-28	16554.4	396.164	2.3931	20092.3	1727.13	8.59599
0	0	0	0	5	HZC-30	0	0	0	0	0	0
26356892	24800500	48557580	49033544	6	HZC-32	25578.7	1100.54	4.30255	48795.6	336.557	0.689729
0	0	0	0	7	HZC-34	0	0	0	0	0	0
28688396	28278224	42550976	39372400	8	HZC-25	28483.3	290.035	1.01826	40961.7	2247.59	5.48706
18946040	16242400	31380728	29448088	9	HZC-27	17594.2	1911.76	10.8659	30414.4	1366.58	4.49321
0	0	0	0	10	HZC-29	0	0	0	0	0	0
31591468	32655448	54272232	53152740	11	HZC-31	32123.5	752.347	2.34205	53712.5	791.6	1.47377
0	0	0	0	12	HZC-33	0	0	0	0	0	0
E-selectin
Data 1	Data 2	Data 3	Data 4		Probe	Low	Std	%	High	Std	%
0	0	29812	0	1	LNT	0	0	0	14.906	21.0803	141.421
0	0	0	0	2	LNnT	0	0	0	0	0	0
0	0	0	0	3	HZC-26	0	0	0	0	0	0
0	0	0	0	4	HZC-28	0	0	0	0	0	0
21502676	20727564	28883716	28755216	5	HZC-30	21115.1	548.087	2.59571	28819.5	90.8632	0.315284
27756	0	0	0	6	HZC-32	13.878	19.6265	141.421	0	0	0
25830556	20905408	22437128	22788704	7	HZC-34	23368	3482.61	14.9033	22612.9	248.602	1.09938
0	0	0	0	8	HZC-25	0	0	0	0	0	0
16448	0	0	0	9	HZC-27	8.224	11.6305	141.421	0	0	0
19305840	19606016	29856204	31518480	10	HZC-29	19455.9	212.256	1.09096	30687.3	1175.41	3.83027
0	0	0	0	11	HZC-31	0	0	0	0	0	0
25361788	24744988	28127108	30451416	12	HZC-33	25053.4	436.143	1.74086	29289.3	1643.53	5.61139
Anti-Neu5Gc
Data 1	Data 2	Data 3	Data 4		Probe	Low	Std	%	High	Std	%
0	0	0	0	1	LNT	0	0	0	0	0	0
0	0	0	0	2	LNnT	0	0	0	0	0	0
0	0	0	0	3	HZC-26	0	0	0	0	0	0
0	0	0	0	4	HZC-28	0	0	0	0	0	0
0	0	0	0	5	HZC-30	0	0	0	0	0	0
0	0	0	0	6	HZC-32	0	0	0	0	0	0
0	0	0	0	7	HZC-34	0	0	0	0	0	0
20479816	20435612	24360516	24127160	8	HZC-25	20457.7	31.2569	0.152788	24243.8	165.008	0.680617
16788268	18174012	24553780	25608508	9	HZC-27	17481.1	979.869	5.60529	25081.1	745.805	2.97357
20984564	17480112	25036940	24531164	10	HZC-29	19232.3	2478.02	12.8847	24784.1	357.638	1.44302
26854444	23767360	24465372	27917396	11	HZC-31	25310.9	2182.9	8.62434	26191.4	2440.95	9.31967
21856308	21198388	22171904	21425576	12	HZC-33	21527.3	465.22	2.16106	21798.7	527.734	2.42094
