## Supplementary Table 7 for "Bovine H5N1 influenza viruses have adapted to more efficiently use receptors abundant in cattle"

### Sheet: Fig
WT					Ac Avg	13389.3	Gc Avg	4055.9	Gc/Ac	0.30292																WT	0.512611	0.30292				Gc/Ac				Compare with WT
Data 1	Data 2	Data 3	Data 4		Probe	Low	Std	%	High	Std	%																				pre	1st	2nd	pre/1st	2nd/1st	1st	2nd	2nd/1st
885312	796272	578760	852240	1	LNT	840.792	62.9608	7.48827	715.5	193.38	27.0272																			WT		0.512611	0.30292		0.590936	-	-	-
697056	719952	699600	719952	2	LNnT	708.504	16.1899	2.28508	709.776	14.391	2.02755																			S110N	0.479433	0.473921	0.317464	1.01163	0.669866	0.924523	1.04801	1.13357
9412800	8965056	12063648	13286040	3	HZC-26	9188.93	316.603	3.44548	12674.8	864.362	6.81951																			Y173A	1.34745	1.81812	0.916516	0.741124	0.504101	3.54678	3.0256	0.853055
7974168	7230048	8572008	9387360	4	HZC-28	7602.11	526.172	6.9214	8979.68	576.541	6.4205																			V147E	0.810151	0.880727	0.727866	0.919866	0.826438	1.71812	2.40283	1.39852
7162632	8264184	11851224	11451816	5	HZC-30	7713.41	778.915	10.0982	11651.5	282.424	2.42392																			T143A	0.555083	0.746619	0.477001	0.743462	0.638881	1.4565	1.57467	1.08113
9883440	10819632	15436992	15622704	6	HZC-32	10351.5	661.988	6.39507	15529.8	131.318	0.845586																			V147M	0.817391	0.796594	0.598848	1.02611	0.751761	1.55399	1.97692	1.27215
13367448	12829392	18513960	17707512	7	HZC-34	13098.4	380.463	2.90465	18110.7	570.245	3.14866																			Cow_USA_001	0.936271	0.880482	0.731602	1.06336	0.830911	1.71764	2.41516	1.40609
2508384	2369736	3181272	3238512	8	HZC-25	2439.06	98.0389	4.01954	3209.89	40.4748	1.26094																			D104G		0.626038	0.428531		0.684512	1.22127	1.41466	1.15835
1880016	2223456	3467472	3313560	9	HZC-27	2051.74	242.849	11.8363	3390.52	108.832	3.2099
3655728	3232152	4060224	4570296	10	HZC-29	3443.94	299.513	8.69683	4315.26	360.675	8.35814
4954440	4060224	4308264	4224312	11	HZC-31	4507.33	632.306	14.0284	4266.29	59.363	1.39144
5292792	4641528	4867944	5327136	12	HZC-33	4967.16	460.513	9.27116	5097.54	324.698	6.3697
S110N					Ac Avg	12499.7	Gc Avg	5992.77	Gc/Ac	0.479433																S110N	0.473921	0.317464
Data 1	Data 2	Data 3	Data 4		Probe	Low	Std	%	High	Std	%
1167696	940008	1100280	454104	1	LNT	1053.85	161	15.2773	777.192	456.915	58.7905
0	0	0	103032	2	LNnT	0	0	0	51.516	72.8546	141.421
7394136	6788664	8762808	7727400	3	HZC-26	7091.4	428.133	6.03736	8245.1	732.144	8.87974
5777424	6450312	12192120	13473024	4	HZC-28	6113.87	475.804	7.78237	12832.6	905.736	7.0581
10370616	10730592	15893640	12026760	5	HZC-30	10550.6	254.541	2.41258	13960.2	2734.3	19.5864
6077616	5119800	10696248	7409400	6	HZC-32	5598.71	677.278	12.097	9052.82	2324.15	25.6732
9995376	9899976	18656176	18159592	7	HZC-34	9947.68	67.458	0.678128	18407.9	351.138	1.90754
4390944	4668240	6222624	5060016	8	HZC-25	4529.59	196.078	4.32882	5641.32	822.088	14.5726
1981776	2210736	6245520	5825760	9	HZC-27	2096.26	161.899	7.72325	6035.64	296.815	4.91771
5592984	3607392	5074008	4730568	10	HZC-29	4600.19	1404.03	30.521	4902.29	242.849	4.95378
3364440	3370800	6791208	8089920	11	HZC-31	3367.62	4.4972	0.133542	7440.56	918.328	12.3422
5762160	5151600	6731424	5156688	12	HZC-33	5456.88	431.731	7.91168	5944.06	1113.51	18.7331
Y173A					Ac Avg	18270.9	Gc Avg	24619.2	Gc/Ac	1.34745																Y173A	1.81812	0.916516
Data 1	Data 2	Data 3	Data 4		Probe	Low	Std	%	High	Std	%
1013784	1001064	1140984	1181688	1	LNT	1007.42	8.9944	0.892812	1161.34	28.7821	2.47836
2022480	1735008	1612896	1876200	2	LNnT	1878.74	203.273	10.8196	1744.55	186.184	10.6723
8620344	8523672	10337544	12120888	3	HZC-26	8572.01	68.3574	0.797449	11229.2	1261.01	11.2298
6630936	8097552	9575616	11156712	4	HZC-28	7364.24	1037.05	14.0823	10366.2	1118	10.7851
12557184	11925000	20405424	20189184	5	HZC-30	12241.1	447.022	3.65181	20297.3	152.905	0.753326
17857608	16555080	25574832	25624440	6	HZC-32	17206.3	921.026	5.35283	25599.6	35.0782	0.137026
20147208	17823264	24231688	23492664	7	HZC-34	18985.2	1643.28	8.65555	23862.2	522.569	2.18995
17379336	17189808	27447216	28276560	8	HZC-25	17284.6	134.017	0.775354	27861.9	586.435	2.10479
12942600	12170496	19466688	16337568	9	HZC-27	12556.5	545.96	4.34801	17902.1	2212.62	12.3595
14051784	12103080	18265920	17221608	10	HZC-29	13077.4	1377.94	10.5368	17743.8	738.44	4.16169
15838944	16167120	27541344	29730456	11	HZC-31	16003	232.055	1.45007	28635.9	1547.94	5.40558
21368328	20715792	31336992	30567432	12	HZC-33	21042.1	461.413	2.19281	30952.2	544.161	1.75807
V147E					Ac Avg	17292.4	Gc Avg	14009.4	Gc/Ac	0.810151																V147E	0.880727	0.727866
Data 1	Data 2	Data 3	Data 4		Probe	Low	Std	%	High	Std	%
139920	400680	0	0	1	LNT	270.3	184.385	68.215	0	0	0
222600	133560	994704	484632	2	LNnT	178.08	62.9608	35.3553	739.668	360.675	48.7618
10792920	6512640	10039896	11507784	3	HZC-26	8652.78	3026.62	34.9785	10773.8	1037.95	9.63402
6410880	7162632	10262496	12187032	4	HZC-28	6786.76	531.569	7.83245	11224.8	1360.85	12.1237
9705360	11149080	19138512	17044800	5	HZC-30	10427.2	1020.86	9.79038	18091.7	1480.48	8.18321
13335648	11768544	20855712	20262960	6	HZC-32	12552.1	1108.11	8.82809	20559.3	419.139	2.03868
14554224	10519440	25911900	25712648	7	HZC-34	12536.8	2853.02	22.7571	25812.3	140.892	0.545835
7897848	9700272	15985224	13654920	8	HZC-25	8799.06	1274.51	14.4846	14820.1	1647.77	11.1185
6497376	6857352	11450544	11385672	9	HZC-27	6677.36	254.541	3.81201	11418.1	45.8714	0.401743
9696456	8803512	8340504	8092464	10	HZC-29	9249.98	631.407	6.82603	8216.48	175.391	2.13462
7991976	8236200	16259976	17776200	11	HZC-31	8114.09	172.692	2.1283	17018.1	1072.13	6.29996
12085272	12338400	19371288	17777472	12	HZC-33	12211.8	178.989	1.4657	18574.4	1127	6.06749
T143A					Ac Avg	9452.41	Gc Avg	5246.87	Gc/Ac	0.555083																T143A	0.746619	0.477001
Data 1	Data 2	Data 3	Data 4		Probe	Low	Std	%	High	Std	%
2397720	2025024	1583640	1283448	1	LNT	2211.37	263.536	11.9173	1433.54	212.268	14.8072
1743912	2009760	1732464	1472976	2	LNnT	1876.84	187.983	10.0159	1602.72	183.486	11.4484
5725272	5732904	7750296	7240224	3	HZC-26	5729.09	5.39664	0.0941972	7495.26	360.675	4.81205
4406208	5053656	7961448	9744792	4	HZC-28	4729.93	457.815	9.6791	8853.12	1261.01	14.2437
7708320	7914384	8910360	7043064	5	HZC-30	7811.35	145.709	1.86535	7976.71	1320.38	16.5529
5632416	5380560	10050072	9057912	6	HZC-32	5506.49	178.089	3.23417	9553.99	701.563	7.34314
7555680	7442472	13340968	13425008	7	HZC-34	7499.08	80.0501	1.06747	13383	59.4253	0.444036
4658064	4628808	5563728	4759824	8	HZC-25	4643.44	20.6871	0.445513	5161.78	568.446	11.0126
3037536	2620320	4200144	3871968	9	HZC-27	2828.93	295.016	10.4286	4036.06	232.055	5.74956
4240848	4237032	5431440	4944264	10	HZC-29	4238.94	2.69832	0.0636555	5187.85	344.485	6.64023
4151808	4464720	6672912	6260784	11	HZC-31	4308.26	221.262	5.13576	6466.85	291.419	4.50635
2915424	3377160	5862648	4901016	12	HZC-33	3146.29	326.497	10.3772	5381.83	679.977	12.6347
V147M					Ac Avg	13087.9	Gc Avg	10697.9	Gc/Ac	0.817391																V147M	0.796594	0.598848
Data 1	Data 2	Data 3	Data 4		Probe	Low	Std	%	High	Std	%
1930896	2438424	2255256	2205648	1	LNT	2184.66	358.876	16.4271	2230.45	35.0782	1.57269
1288536	1273272	1157520	1565832	2	LNnT	1280.9	10.7933	0.84263	1361.68	288.72	21.2033
8502048	9023568	11436552	11004072	3	HZC-26	8762.81	368.77	4.20836	11220.3	305.81	2.7255
7874952	8582184	12251904	15911448	4	HZC-28	8228.57	500.089	6.07747	14081.7	2587.69	18.3763
13787208	12552096	13445040	10513080	5	HZC-30	13169.7	873.356	6.63158	11979.1	2073.21	17.3069
7743936	8281992	13874976	15367032	6	HZC-32	8012.96	380.463	4.74809	14621	1055.04	7.21594
9534912	9085896	12797592	14276928	7	HZC-34	9310.4	317.502	3.41019	13537.3	1046.05	7.72718
9994104	9305952	11378040	10350264	8	HZC-25	9650.03	486.597	5.04244	10864.2	726.747	6.68941
4876848	5244456	7955088	7006176	9	HZC-27	5060.65	259.938	5.13645	7480.63	670.982	8.96959
6945120	7027800	9003216	9075720	10	HZC-29	6986.46	58.4636	0.836813	9039.47	51.2681	0.567158
7718496	7439928	11114736	12143784	11	HZC-31	7579.21	196.977	2.59892	11629.3	727.647	6.25703
8477880	9576888	15178776	13773216	12	HZC-33	9027.38	777.116	8.60843	14476	993.881	6.86572
Cow_USA_001					Ac Avg	9680.16	Gc Avg	9063.25	Gc/Ac	0.936271																Cow_USA_001	0.880482	0.731602
Data 1	Data 2	Data 3	Data 4		Probe	Low	Std	%	High	Std	%
774648	1578552	0	0	1	LNT	1176.6	568.446	48.3126	0	0	0
0	0	0	0	2	LNnT	0	0	0	0	0	0
4258656	3475104	3850344	4706400	3	HZC-26	3866.88	554.055	14.3282	4278.37	605.323	14.1484
3071880	3609936	6856080	7226232	4	HZC-28	3340.91	380.463	11.388	7041.16	261.737	3.71724
3318648	4065312	12895536	12167952	5	HZC-30	3691.98	527.971	14.3005	12531.7	514.48	4.10541
6671640	4421472	9194016	8242560	6	HZC-32	5546.56	1591.11	28.6864	8718.29	672.781	7.71689
5806680	4268832	15202432	16460080	7	HZC-34	5037.76	1087.42	21.5855	15831.3	889.291	5.61731
4013160	5235552	10658088	9775320	8	HZC-25	4624.36	864.362	18.6915	10216.7	624.211	6.10971
4198872	2949768	4930272	4196328	9	HZC-27	3574.32	883.25	24.711	4563.3	518.977	11.3728
4878120	3710424	9650664	7260576	10	HZC-29	4294.27	825.686	19.2276	8455.62	1690.05	19.9873
4427832	4864128	9188928	9419160	11	HZC-31	4645.98	308.508	6.64032	9304.04	162.799	1.74976
5324592	5898264	13582416	11970792	12	HZC-33	5611.43	405.647	7.22895	12776.6	1139.59	8.91935
D104G					Ac Avg	11988.6	Gc Avg	5137.48	Gc/Ac	0.428531																D104G	0.626038	0.428531
Data 1	Data 2	Data 3	Data 4		Probe	Low	Std	%	High	Std	%
1450080	1285992	1569648	1285992	1	LNT	1368.04	116.028	8.48134	1427.82	200.575	14.0476
1175328	1443720	1068480	1549296	2	LNnT	1309.52	189.782	14.4924	1308.89	339.988	25.9754
9354288	8025048	10897224	11460720	3	HZC-26	8689.67	939.915	10.8165	11179	398.452	3.5643
7863504	6485928	8079744	8854392	4	HZC-28	7174.72	974.093	13.5768	8467.07	547.759	6.46929
8307432	8033952	10795464	11076576	5	HZC-30	8170.69	193.38	2.36675	10936	198.776	1.81763
9445872	9186384	14326536	15032496	6	HZC-32	9316.13	183.486	1.96955	14679.5	499.189	3.40058
12547008	12460512	14358336	15004512	7	HZC-34	12503.8	61.1619	0.489148	14681.4	456.915	3.1122
4159440	4402392	4265016	4740744	8	HZC-25	4280.92	171.793	4.013	4502.88	336.39	7.47056
3411504	2598696	3949560	3372072	9	HZC-27	3005.1	574.742	19.1256	3660.82	408.346	11.1545
4039872	4039872	5886816	5388192	10	HZC-29	4039.87	0	0	5637.5	352.58	6.25419
5598072	6297672	5753256	5035848	11	HZC-31	5947.87	494.692	8.31712	5394.55	507.284	9.40364
5598072	5628600	6796296	6187008	12	HZC-33	5613.34	21.5866	0.384558	6491.65	430.832	6.6367
