## Supplementary Table 2 for "Bovine H5N1 influenza viruses have adapted to more efficiently use receptors abundant in cattle"

### Sheet: Sheet1
	Immature H5 numbering	Mutation	Mature H5 numbering	Equivalent H3 numbering
	104	D104G	88	95
	110	S110N	94	101
	130	I130T	114	121
	133	I133F	117	124
	136	S136N	120	125b
	140		124	129
	141	H141K	125	130
	142	E142W	126	131
	143	T143A/F	127	132
	145	L145Q	129	133a
	147	V147M/E/A	131	135
	154	Q154L	138	142
	168	K168G	152	156
	169	K169R	153	157
	171	D171G/N	155	159
	172	A172T	156	160
	173	Y173A/M	157	161
	336	S336N	320	323
